# Cryptic prophages within a *Streptococcus pyogenes* genotype *emm*4 lineage

**DOI:** 10.1101/2020.05.19.103838

**Authors:** Alex Remmington, Samuel Haywood, Julia Edgar, Claire E. Turner

**Affiliations:** Department of Molecular Biology & Biotechnology, The Florey Institute, University of Sheffield, Sheffield, UK; Department of Molecular Biology, Princeton University, USA

**Keywords:** group A *Streptococcus*, bacteriophage, superantigen, DNase, SpyCI, DNA mismatch repair

## Abstract

The major human pathogen *Streptococcus pyogenes* shares an intimate evolutionary history with mobile genetic elements, which in many cases, carry genes encoding bacterial virulence factors. During recent whole genome sequencing of a longitudinal sample of *S. pyogenes* isolates in the United Kingdom, we identified a lineage within *emm*4 that clustered with the reference genome MEW427. Like MEW427, this lineage was characterised by substantial gene loss within all three prophage regions, compared to MGAS10750 and isolates outside of the MEW427-like lineage. Gene loss primarily affected lysogeny, replicatory and regulatory modules, and to a lesser and more variable extent, structural genes. Importantly, prophage-encoded superantigen and DNase genes were retained in all isolates. In isolates where the prophage elements were complete, like MGAS10750, they could be induced experimentally, but not in MEW427-like isolates with degraded prophages. We also found gene loss within the chromosomal island SpyCIM4 of MEW427-like isolates, although surprisingly, the SpyCIM4 element could not be experimentally induced in either MGAS10750-like or MEW427-like isolates. This did not, however, appear to abolish expression of the mismatch repair operon, within which this element resides. The inclusion of further *emm*4 genomes in our analyses ratified our observations and revealed an international *emm*4 lineage characterised by prophage degradation. Intriguingly, the USA population of *emm*4 *S. pyogenes* appeared to constitute predominantly MEW427-like isolates, whereas the UK comprised both MEW427-like and MGAS10750-like strains. The degradation and cryptic nature of these elements may have important phenotypic ramifications for *emm*4 *S. pyogenes* and the geographical distribution of this lineage raises interesting questions on the population dynamics of the genotype.

**Data summary:** All raw sequence data used in this study has been previously published and was obtained from NCBI short read archive. Accession numbers and citations for the genome data for each individual isolate is provided in Supplementary Table 1.
