## Supplementary Table 1 for "Cryptic prophages within a *Streptococcus pyogenes* genotype *emm*4 lineage"

### Sheet: Sheet1
											% of genes present
	Isolate name	Sequence	Accession	MLST	Country	Year	Collection	Reference	Prophage type	Broad Lineage association#	Phage 1 (speC/spd1)	Phage 2 (spd3)	Phage 3 (ssa)	speC	spd1	spd3	ssa	Truncated Φ10750.2 integrase?	Truncated Φ10750.3 integrase?
1	MGAS10750		GCA_000013545.1	39	USA		-	Beres et al. 2007	M4complete	MGAS10750	100	100	100	Yes	Yes	Yes	Yes	No	No
2	MEW427		GCA_001535505.1	39	USA		-	Jacob et al. 2016	M4degraded	MEW427	30	50	70	Yes	Yes	Yes	Yes	Yes	Yes
3	BSAC_bs916	11982_5#23	ERS361945	39	UK	2004	BSAC	Turner et al. 2019	M4complete	MGAS10750	98	100	98	Yes	Yes	Yes	Yes	No	No
4	BSAC_bs468	11983_2#58	ERS361871	39	UK	2002	BSAC	Turner et al. 2019	M4complete	MGAS10750	95	93	96	Yes	Yes	Yes	Yes	No	No
5	BSAC_bs1052	11982_5#37	ERS361959	39	UK	2005	BSAC	Turner et al. 2019	M4complete	MGAS10750	98	100	98	Yes	Yes	Yes	Yes	No	No
6	BSAC_bs1349	11940_6#45	ERS362068	39	UK	2006	BSAC	Turner et al. 2019	M4complete	MGAS10750	97	98	98	Yes	Yes	Yes	Yes	No	No
7	BSAC_bs1388	11940_6#47	ERS362070	39	UK	2006	BSAC	Turner et al. 2019	M4complete	MGAS10750	87	98	98	Yes	Yes	Yes	Yes	No	No
8	BSAC_bs192	12045_2#73	ERS379325	39	UK	2001	BSAC	Turner et al. 2019	M4degraded	MEW427	13	43	63	Yes	Yes	Yes	Yes	Yes	Yes
9	BSAC_bs400	11983_2#55	ERS361868	39	UK	2002	BSAC	Turner et al. 2019	M4degraded	MEW427	13	41	62	Yes	Yes	Yes	Yes	Yes	Yes
10	BSAC_bs472	11982_4#62	ERS361873	39	UK	2002	BSAC	Turner et al. 2019	M4degraded	MEW427	16	45	62	Yes	Yes	Yes	Yes	Yes	Yes
11	BSAC_bs696	11982_5#4	ERS361927	39	UK	2003	BSAC	Turner et al. 2019	M4degraded	MEW427	16	41	63	Yes	Yes	Yes	Yes	Yes	Yes
12	BSAC_bs1802	12045_3#37	ERS379362	39	UK	2008	BSAC	Turner et al. 2019	Partially degraded	MEW427	51	46	87	Yes	Yes	Yes	Yes	Yes	No
13	GASAR0026	11983_2#1	ERR473635	38	UK	2012	Cambridge University Hosptial (CUH)	Turner et al. 2017	-	Dotted circle lineage	46	98	90	Yes	Yes	Yes	Yes	No	No
14	GASAR0040	12045_2#95	ERR485851	39	UK	2011	Cambridge University Hosptial (CUH)	Turner et al. 2017	-	MEW427	18	43	67	Yes	Yes	Yes	Yes	Yes	Yes
15	GASAR0073	11983_2#13	ERR473646	786	UK	2012	Cambridge University Hosptial (CUH)	Turner et al. 2017	-	MEW427	77	43	19	Yes	Yes	Yes	Yes	Yes	No
16	GASAR0102	11982_4#27	ERR473474	39	UK	2008	Cambridge University Hosptial (CUH)	Turner et al. 2017	-	MGAS10750	95	100	96	Yes	Yes	Yes	Yes	No	No
17	GASEMM0137	GASEMM0137	ERR1733884	39	UK	2014/2015	Public Health England (PHE)	Kapatai et al. 2017	-	MGAS10750	70	86	88	Yes	Yes	Yes	Yes	No	No
18	GASEMM0138	GASEMM0138	ERR1734927	39	UK	2014/2015	Public Health England (PHE)	Kapatai et al. 2017	-	MGAS10750	74	88	88	Yes	Yes	Yes	Yes	No	No
19	GASEMM0192	GASEMM0192	ERR1732459	39	UK	2014/2015	Public Health England (PHE)	Kapatai et al. 2017	-	MEW427	13	41	65	Yes	Yes	Yes	Yes	Yes	Yes
20	GASEMM0193	GASEMM0193	ERR1733779	39	UK	2014/2015	Public Health England (PHE)	Kapatai et al. 2017	-	MEW427	13	39	56	Yes	Yes	Yes	Yes	Yes	Yes
21	GASEMM0194	GASEMM0194	ERR1733313	39	UK	2014/2015	Public Health England (PHE)	Kapatai et al. 2017	-	MEW427	11	43	67	Yes	Yes	Yes	Yes	Yes	Yes
22	GASEMM0196	GASEMM0196	ERR1735067	39	UK	2014/2015	Public Health England (PHE)	Kapatai et al. 2017	-	MEW427	15	39	65	Yes	Yes	Yes	Yes	Yes	Yes
23	GASEMM0197	GASEMM0197	ERR1734156	39	UK	2014/2015	Public Health England (PHE)	Kapatai et al. 2017	-	MEW427	13	43	58	Yes	Yes	Yes	Yes	Yes	Yes
24	GASEMM0198	GASEMM0198	ERR1733812	39	UK	2014/2015	Public Health England (PHE)	Kapatai et al. 2017	-	MEW427	15	41	54	Yes	Yes	Yes	Yes	Yes	Yes
25	GASEMM0215	GASEMM0215	ERR1735113	39	UK	2014/2015	Public Health England (PHE)	Kapatai et al. 2017	-	MEW427	13	41	63	Yes	Yes	Yes	Yes	Yes	Yes
26	GASEMM0217	GASEMM0217	ERR1733880	39	UK	2014/2015	Public Health England (PHE)	Kapatai et al. 2017	-	MEW427	15	43	58	Yes	Yes	Yes	Yes	Yes	Yes
27	GASEMM0222	GASEMM0222	ERR1733680	39	UK	2014/2015	Public Health England (PHE)	Kapatai et al. 2017	-	MEW427	15	41	69	Yes	Yes	Yes	Yes	Yes	Yes
28	GASEMM0228	GASEMM0228	ERR1735209	39	UK	2014/2015	Public Health England (PHE)	Kapatai et al. 2017	-	MEW427	15	43	60	Yes	Yes	Yes	Yes	Yes	Yes
29	GASEMM0318	GASEMM0318	ERR1734896	39	UK	2014/2015	Public Health England (PHE)	Kapatai et al. 2017	-	MEW427	43	52	58	Yes	Yes	Yes	Yes	Yes	Yes
30	GASEMM0363	GASEMM0363	ERR1733092	39	UK	2014/2015	Public Health England (PHE)	Kapatai et al. 2017	-	MGAS10750	92	95	96	Yes	Yes	Yes	Yes	No	No
31	GASEMM0366	GASEMM0366	ERR1732876	39	UK	2014/2015	Public Health England (PHE)	Kapatai et al. 2017	-	MGAS10750	85	88	92	Yes	Yes	Yes	Yes	No	No
32	GASEMM0367	GASEMM0367	ERR1735134	39	UK	2014/2015	Public Health England (PHE)	Kapatai et al. 2017	-	MEW427	15	41	60	Yes	Yes	Yes	Yes	Yes	Yes
33	GASEMM0382	GASEMM0382	ERR1734339	39	UK	2014/2015	Public Health England (PHE)	Kapatai et al. 2017	-	MGAS10750	90	91	92	Yes	Yes	Yes	Yes	No	No
34	GASEMM0402	GASEMM0402	ERR1734196	39	UK	2014/2015	Public Health England (PHE)	Kapatai et al. 2017	-	MGAS10750	72	89	81	Yes	Yes	Yes	Yes	No	No
35	GASEMM0428	GASEMM0428	ERR1734740	39	UK	2014/2015	Public Health England (PHE)	Kapatai et al. 2017	-	MGAS10750	79	88	81	Yes	Yes	Yes	Yes	No	No
36	GASEMM0432	GASEMM0432	ERR1733730	39	UK	2014/2015	Public Health England (PHE)	Kapatai et al. 2017	-	MGAS10750	79	93	77	Yes	Yes	Yes	Yes	No	No
37	GASEMM0493	GASEMM0493	ERR1734684	39	UK	2014/2015	Public Health England (PHE)	Kapatai et al. 2017	-	MEW427	80	43	10	Yes	Yes	Yes	Yes	Yes	No
38	GASEMM0549	GASEMM0549	ERR1732440	39	UK	2014/2015	Public Health England (PHE)	Kapatai et al. 2017	-	MGAS10750	92	96	90	Yes	Yes	Yes	Yes	No	No
39	GASEMM0554	GASEMM0554	ERR1732789	39	UK	2014/2015	Public Health England (PHE)	Kapatai et al. 2017	-	MEW427	11	39	56	Yes	Yes	Yes	Yes	Yes	Yes
40	GASEMM0556	GASEMM0556	ERR1732785	39	UK	2014/2015	Public Health England (PHE)	Kapatai et al. 2017	-	MGAS10750	87	91	94	Yes	Yes	Yes	Yes	No	No
41	GASEMM0570	GASEMM0570	ERR1734449	39	UK	2014/2015	Public Health England (PHE)	Kapatai et al. 2017	-	Dotted circle lineage	10	98	94	Yes	Yes	Yes	Yes	No	No
42	GASEMM0588	GASEMM0588	ERR1734333	39	UK	2014/2015	Public Health England (PHE)	Kapatai et al. 2017	-	MGAS10750	95	100	96	Yes	Yes	Yes	Yes	No	No
43	GASEMM0602	GASEMM0602	ERR1733988	39	UK	2014/2015	Public Health England (PHE)	Kapatai et al. 2017	-	MGAS10750	87	95	88	Yes	Yes	Yes	Yes	No	No
44	GASEMM0682	GASEMM0682	ERR1734517	39	UK	2014/2015	Public Health England (PHE)	Kapatai et al. 2017	-	MGAS10750	85	96	90	Yes	Yes	Yes	Yes	No	No
45	GASEMM0708	GASEMM0708	ERR1735246	39	UK	2014/2015	Public Health England (PHE)	Kapatai et al. 2017	-	MGAS10750	97	98	92	Yes	Yes	Yes	Yes	No	No
46	GASEMM0720	GASEMM0720	ERR1732898	39	UK	2014/2015	Public Health England (PHE)	Kapatai et al. 2017	-	MGAS10750	90	96	90	Yes	Yes	Yes	Yes	No	No
47	GASEMM0754	GASEMM0754	ERR1733208	39	UK	2014/2015	Public Health England (PHE)	Kapatai et al. 2017	-	MGAS10750	84	98	88	Yes	Yes	Yes	Yes	No	No
48	GASEMM0757	GASEMM0757	ERR1734601	39	UK	2014/2015	Public Health England (PHE)	Kapatai et al. 2017	-	MGAS10750	90	95	92	Yes	Yes	Yes	Yes	No	No
49	GASEMM0764	GASEMM0764	ERR1735485	39	UK	2014/2015	Public Health England (PHE)	Kapatai et al. 2017	-	MGAS10750	84	95	88	Yes	Yes	Yes	Yes	No	No
50	GASEMM0789	GASEMM0789	ERR1733533	39	UK	2014/2015	Public Health England (PHE)	Kapatai et al. 2017	-	MGAS10750	93	98	92	Yes	Yes	Yes	Yes	No	No
51	GASEMM0791	GASEMM0791	ERR1734714	39	UK	2014/2015	Public Health England (PHE)	Kapatai et al. 2017	-	MGAS10750	84	96	88	Yes	Yes	Yes	Yes	No	No
52	GASEMM0797	GASEMM0797	ERR1735005	39	UK	2014/2015	Public Health England (PHE)	Kapatai et al. 2017	-	MEW427	67	45	62	Yes	Yes	Yes	Yes	Yes	Yes
53	GASEMM0809	GASEMM0809	ERR1735200	39	UK	2014/2015	Public Health England (PHE)	Kapatai et al. 2017	-	MGAS10750	93	93	96	Yes	Yes	Yes	Yes	No	No
54	GASEMM0813	GASEMM0813	ERR1734693	39	UK	2014/2015	Public Health England (PHE)	Kapatai et al. 2017	-	MEW427	15	41	58	Yes	Yes	Yes	Yes	Yes	Yes
55	GASEMM0823	GASEMM0823	ERR1733669	39	UK	2014/2015	Public Health England (PHE)	Kapatai et al. 2017	-	MEW427	15	41	60	Yes	Yes	Yes	Yes	Yes	Yes
56	GASEMM0824	GASEMM0824	ERR1734457	39	UK	2014/2015	Public Health England (PHE)	Kapatai et al. 2017	-	MEW427	13	41	62	Yes	Yes	Yes	Yes	Yes	Yes
57	GASEMM0837	GASEMM0837	ERR1733367	1066	UK	2014/2015	Public Health England (PHE)	Kapatai et al. 2017	-	MGAS10750	87	93	96	Yes	Yes	Yes	Yes	No	No
58	GASEMM0862	GASEMM0862	ERR1734408	39	UK	2014/2015	Public Health England (PHE)	Kapatai et al. 2017	-	MGAS10750	87	95	90	Yes	Yes	Yes	Yes	No	No
59	GASEMM0897	GASEMM0897	ERR1733312	38	UK	2014/2015	Public Health England (PHE)	Kapatai et al. 2017	-	Dotted circle lineage	44	98	90	Yes	Yes	Yes	Yes	No	No
60	GASEMM0927	GASEMM0927	ERR1733527	39	UK	2014/2015	Public Health England (PHE)	Kapatai et al. 2017	-	MEW427	13	41	63	Yes	Yes	Yes	Yes	Yes	Yes
61	GASEMM0952	GASEMM0952	ERR1735095	39	UK	2014/2015	Public Health England (PHE)	Kapatai et al. 2017	-	MGAS10750	89	100	88	Yes	Yes	Yes	Yes	No	No
63	GASEMM0977	GASEMM0977	ERR1734073	39	UK	2014/2015	Public Health England (PHE)	Kapatai et al. 2017	-	MEW427	8	45	60	Yes	Yes	Yes	Yes	Yes	Yes
64	GASEMM0980	GASEMM0980	ERR1734949	38	UK	2014/2015	Public Health England (PHE)	Kapatai et al. 2017	-	Dotted circle lineage	41	96	85	Yes	Yes	Yes	Yes	No	No
65	GASEMM0985	GASEMM0985	ERR1733410	39	UK	2014/2015	Public Health England (PHE)	Kapatai et al. 2017	-	MGAS10750	82	98	88	Yes	Yes	Yes	Yes	No	No
66	GASEMM0993	GASEMM0993	ERR1734683	39	UK	2014/2015	Public Health England (PHE)	Kapatai et al. 2017	-	MEW427	13	41	65	Yes	Yes	Yes	Yes	Yes	Yes
67	GASEMM0995	GASEMM0995	ERR1732750	39	UK	2014/2015	Public Health England (PHE)	Kapatai et al. 2017	-	MEW427	16	43	62	Yes	Yes	Yes	Yes	Yes	Yes
68	GASEMM1001	GASEMM1001	ERR1732659	39	UK	2014/2015	Public Health England (PHE)	Kapatai et al. 2017	-	MGAS10750	80	95	92	Yes	Yes	Yes	Yes	No	No
69	GASEMM1003	GASEMM1003	ERR1733718	39	UK	2014/2015	Public Health England (PHE)	Kapatai et al. 2017	-	MEW427	11	45	63	Yes	Yes	Yes	Yes	Yes	Yes
70	GASEMM1026	GASEMM1026	ERR1732821	39	UK	2014/2015	Public Health England (PHE)	Kapatai et al. 2017	-	MEW427	15	43	56	Yes	Yes	Yes	Yes	Yes	Yes
71	GASEMM1039	GASEMM1039	ERR1734298	39	UK	2014/2015	Public Health England (PHE)	Kapatai et al. 2017	-	MGAS10750	79	96	92	Yes	Yes	Yes	Yes	No	No
72	GASEMM1043	GASEMM1043	ERR1733785	39	UK	2014/2015	Public Health England (PHE)	Kapatai et al. 2017	-	MGAS10750	95	100	96	Yes	Yes	Yes	Yes	No	No
73	GASEMM1051	GASEMM1051	ERR1732888	39	UK	2014/2015	Public Health England (PHE)	Kapatai et al. 2017	-	MEW427	16	41	67	Yes	Yes	Yes	Yes	Yes	Yes
74	GASEMM1059	GASEMM1059	ERR1732576	39	UK	2014/2015	Public Health England (PHE)	Kapatai et al. 2017	-	MGAS10750	93	96	90	Yes	Yes	Yes	Yes	No	No
75	GASEMM1079	GASEMM1079	ERR1733618	39	UK	2014/2015	Public Health England (PHE)	Kapatai et al. 2017	-	MGAS10750	93	96	96	Yes	Yes	Yes	Yes	No	No
76	GASEMM1081	GASEMM1081	ERR1733706	38	UK	2014/2015	Public Health England (PHE)	Kapatai et al. 2017	-	MGAS10750	2	98	92	No	No	Yes	Yes	No	No
77	GASEMM1109	GASEMM1109	ERR1734982	39	UK	2014/2015	Public Health England (PHE)	Kapatai et al. 2017	-	MGAS10750	93	98	94	Yes	Yes	Yes	Yes	No	No
78	GASEMM1143	GASEMM1143	ERR1734844	38	UK	2014/2015	Public Health England (PHE)	Kapatai et al. 2017	-	Dotted circle lineage	46	98	90	Yes	Yes	Yes	Yes	No	No
79	GASEMM1273	GASEMM1273	ERR1732724	39	UK	2014/2015	Public Health England (PHE)	Kapatai et al. 2017	-	MGAS10750	95	98	94	Yes	Yes	Yes	Yes	No	No
80	GASEMM1420	GASEMM1420	ERR1735131	39	UK	2014/2015	Public Health England (PHE)	Kapatai et al. 2017	-	MGAS10750	89	96	98	Yes	Yes	Yes	Yes	No	No
81	GASEMM1422	GASEMM1422	ERR1734242	39	UK	2014/2015	Public Health England (PHE)	Kapatai et al. 2017	-	MGAS10750	97	98	92	Yes	Yes	Yes	Yes	No	No
82	GASEMM1424	GASEMM1424	ERR1732493	39	UK	2014/2015	Public Health England (PHE)	Kapatai et al. 2017	-	MEW427	16	41	62	Yes	Yes	Yes	Yes	Yes	Yes
83	GASEMM1469	GASEMM1469	ERR1734709	39	UK	2014/2015	Public Health England (PHE)	Kapatai et al. 2017	-	MEW427	15	41	63	Yes	Yes	Yes	Yes	Yes	Yes
84	GASEMM1509	GASEMM1509	ERR1734118	39	UK	2014/2015	Public Health England (PHE)	Kapatai et al. 2017	-	MEW427	15	41	62	Yes	Yes	Yes	Yes	Yes	Yes
85	GASEMM1519	GASEMM1519	ERR1732655	39	UK	2014/2015	Public Health England (PHE)	Kapatai et al. 2017	-	MGAS10750	84	93	98	Yes	Yes	Yes	Yes	No	No
86	GASEMM1524	GASEMM1524	ERR1735156	39	UK	2014/2015	Public Health England (PHE)	Kapatai et al. 2017	-	MEW427	16	25	60	Yes	Yes	Yes	Yes	Yes	Yes
87	GASEMM1539	GASEMM1539	ERR1733909	38	UK	2014/2015	Public Health England (PHE)	Kapatai et al. 2017	-	Dotted circle lineage	49	98	88	Yes	Yes	Yes	Yes	No	No
88	GASEMM1547	GASEMM1547	ERR1732696	1066	UK	2014/2015	Public Health England (PHE)	Kapatai et al. 2017	-	MGAS10750	95	100	98	Yes	Yes	Yes	Yes	No	No
89	GASEMM1549	GASEMM1549	ERR1732808	39	UK	2014/2015	Public Health England (PHE)	Kapatai et al. 2017	-	MEW427	66	43	60	Yes	Yes	Yes	Yes	Yes	Yes
90	GASEMM1578	GASEMM1578	ERR1734977	38	UK	2014/2015	Public Health England (PHE)	Kapatai et al. 2017	-	Dotted circle lineage	46	93	88	Yes	Yes	Yes	Yes	No	No
91	GASEMM1586	GASEMM1586	ERR1732683	39	UK	2014/2015	Public Health England (PHE)	Kapatai et al. 2017	-	MGAS10750	95	98	96	Yes	Yes	Yes	Yes	No	No
92	GASEMM1606	GASEMM1606	ERR1733245	39	UK	2014/2015	Public Health England (PHE)	Kapatai et al. 2017	-	MGAS10750	95	98	92	Yes	Yes	Yes	Yes	No	No
93	GASEMM1611	GASEMM1611	ERR1733793	39	UK	2014/2015	Public Health England (PHE)	Kapatai et al. 2017	-	MEW427	15	41	62	Yes	Yes	Yes	Yes	Yes	Yes
94	GASEMM1635	GASEMM1635	ERR1732668	39	UK	2014/2015	Public Health England (PHE)	Kapatai et al. 2017	-	MGAS10750	95	98	90	Yes	Yes	Yes	Yes	No	No
95	GASEMM1672	GASEMM1672	ERR1732613	39	UK	2014/2015	Public Health England (PHE)	Kapatai et al. 2017	-	MGAS10750	95	96	98	Yes	Yes	Yes	Yes	No	No
96	GASEMM1677	GASEMM1677	ERR1733136	39	UK	2014/2015	Public Health England (PHE)	Kapatai et al. 2017	-	MGAS10750	93	96	96	Yes	Yes	Yes	Yes	No	No
97	GASEMM1723	GASEMM1723	ERR1733179	39	UK	2014/2015	Public Health England (PHE)	Kapatai et al. 2017	-	MEW427	16	41	62	Yes	Yes	Yes	Yes	Yes	Yes
98	GASEMM1742	GASEMM1742	ERR1735375	39	UK	2014/2015	Public Health England (PHE)	Kapatai et al. 2017	-	MEW427	16	41	60	Yes	Yes	Yes	Yes	Yes	Yes
99	GASEMM1749	GASEMM1749	ERR1734192	39	UK	2014/2015	Public Health England (PHE)	Kapatai et al. 2017	-	MGAS10750	93	98	96	Yes	Yes	Yes	Yes	No	No
100	GASEMM1773	GASEMM1773	ERR1734751	39	UK	2014/2015	Public Health England (PHE)	Kapatai et al. 2017	-	MEW427	10	41	58	Yes	Yes	Yes	Yes	Yes	Yes
101	GASEMM1776	GASEMM1776	ERR1734393	39	UK	2014/2015	Public Health England (PHE)	Kapatai et al. 2017	-	MEW427	70	43	56	Yes	Yes	Yes	Yes	Yes	Yes
102	GASEMM1786	GASEMM1786	ERR1732961	39	UK	2014/2015	Public Health England (PHE)	Kapatai et al. 2017	-	MGAS10750	92	96	94	Yes	Yes	Yes	Yes	No	No
103	GASEMM1812	GASEMM1812	ERR1732632	38	UK	2014/2015	Public Health England (PHE)	Kapatai et al. 2017	-	Dotted circle lineage	46	95	87	Yes	Yes	Yes	Yes	No	No
104	GASEMM1858	GASEMM1858	ERR1732879	39	UK	2014/2015	Public Health England (PHE)	Kapatai et al. 2017	-	MGAS10750	92	100	96	Yes	Yes	Yes	Yes	No	No
105	GASEMM1859	GASEMM1859	ERR1734079	39	UK	2014/2015	Public Health England (PHE)	Kapatai et al. 2017	-	MGAS10750	93	96	96	Yes	Yes	Yes	Yes	No	No
106	GASEMM1934	GASEMM1934	ERR1733290	39	UK	2014/2015	Public Health England (PHE)	Kapatai et al. 2017	-	MGAS10750	95	96	98	Yes	Yes	Yes	Yes	No	No
107	GASEMM1988	GASEMM1988	ERR1735078	39	UK	2014/2015	Public Health England (PHE)	Kapatai et al. 2017	-	MEW427	13	41	62	Yes	Yes	Yes	Yes	Yes	Yes
108	GASEMM2024	GASEMM2024	ERR1732871	38	UK	2014/2015	Public Health England (PHE)	Kapatai et al. 2017	-	Dotted circle lineage	46	96	88	Yes	Yes	Yes	Yes	No	No
109	GASEMM2032	GASEMM2032	ERR1732985	39	UK	2014/2015	Public Health England (PHE)	Kapatai et al. 2017	-	MGAS10750	87	89	87	Yes	Yes	Yes	Yes	No	No
110	GASEMM2038	GASEMM2038	ERR1732558	39	UK	2014/2015	Public Health England (PHE)	Kapatai et al. 2017	-	MEW427	13	41	60	Yes	Yes	Yes	Yes	Yes	Yes
111	GASEMM2052	GASEMM2052	ERR1733638	39	UK	2014/2015	Public Health England (PHE)	Kapatai et al. 2017	-	MGAS10750	84	98	88	Yes	Yes	Yes	Yes	No	No
112	GASEMM2085	GASEMM2085	ERR1735164	39	UK	2014/2015	Public Health England (PHE)	Kapatai et al. 2017	-	MGAS10750	97	98	90	Yes	Yes	Yes	Yes	No	No
113	GASEMM2098	GASEMM2098	ERR1734621	39	UK	2014/2015	Public Health England (PHE)	Kapatai et al. 2017	-	MEW427	11	41	60	Yes	Yes	Yes	Yes	Yes	Yes
114	GASEMM2133	GASEMM2133	ERR1734807	39	UK	2014/2015	Public Health England (PHE)	Kapatai et al. 2017	-	MGAS10750	92	98	98	Yes	Yes	Yes	Yes	No	No
115	GASEMM2141	GASEMM2141	ERR1732648	39	UK	2014/2015	Public Health England (PHE)	Kapatai et al. 2017	-	MGAS10750	93	98	96	Yes	Yes	Yes	Yes	No	No
116	GASEMM2177	GASEMM2177	ERR1734362	39	UK	2014/2015	Public Health England (PHE)	Kapatai et al. 2017	-	MEW427	46	45	60	Yes	Yes	Yes	Yes	Yes	Yes
117	GASEMM2183	GASEMM2183	ERR1732795	39	UK	2014/2015	Public Health England (PHE)	Kapatai et al. 2017	-	MEW427	44	46	65	Yes	Yes	Yes	Yes	Yes	Yes
118	GASEMM2205	GASEMM2205	ERR1734890	39	UK	2014/2015	Public Health England (PHE)	Kapatai et al. 2017	-	MGAS10750	90	98	96	Yes	Yes	Yes	Yes	No	No
119	GASEMM2291	GASEMM2291	ERR1734243	39	UK	2014/2015	Public Health England (PHE)	Kapatai et al. 2017	-	MGAS10750	95	100	96	Yes	Yes	Yes	Yes	No	No
120	GASEMM2402	GASEMM2402	ERR1734701	39	UK	2014/2015	Public Health England (PHE)	Kapatai et al. 2017	-	MGAS10750	82	98	92	Yes	Yes	Yes	Yes	No	No
121	GASEMM2465	GASEMM2465	ERR1733520	39	UK	2014/2015	Public Health England (PHE)	Kapatai et al. 2017	-	MGAS10750	79	96	92	Yes	Yes	Yes	Yes	No	No
122	GASEMM2642	GASEMM2642	ERR1734488	39	UK	2014/2015	Public Health England (PHE)	Kapatai et al. 2017	-	MEW427	13	41	62	Yes	Yes	Yes	Yes	Yes	Yes
123	GASEMM2657	GASEMM2657	ERR1735051	39	UK	2014/2015	Public Health England (PHE)	Kapatai et al. 2017	-	MGAS10750	93	98	96	Yes	Yes	Yes	Yes	No	No
124	GASEMM2673	GASEMM2673	ERR1733912	39	UK	2014/2015	Public Health England (PHE)	Kapatai et al. 2017	-	MGAS10750	87	98	96	Yes	Yes	Yes	Yes	No	No
125	GASEMM2675	GASEMM2675	ERR1733278	39	UK	2014/2015	Public Health England (PHE)	Kapatai et al. 2017	-	MGAS10750	80	98	92	Yes	Yes	Yes	Yes	No	No
126	GASEMM2689	GASEMM2689	ERR1733675	39	UK	2014/2015	Public Health England (PHE)	Kapatai et al. 2017	-	MEW427	11	41	58	Yes	Yes	Yes	Yes	Yes	Yes
127	GASEMM2761	GASEMM2761	ERR1734033	39	UK	2014/2015	Public Health England (PHE)	Kapatai et al. 2017	-	MGAS10750	95	98	94	Yes	Yes	Yes	Yes	No	No
128	GASEMM2762	GASEMM2762	ERR1735196	39	UK	2014/2015	Public Health England (PHE)	Kapatai et al. 2017	-	MGAS10750	84	96	92	Yes	Yes	Yes	Yes	No	No
129	GASEMM2770	GASEMM2770	ERR1733800	39	UK	2014/2015	Public Health England (PHE)	Kapatai et al. 2017	-	MGAS10750	92	96	90	Yes	Yes	Yes	Yes	No	No
130	GASEMM2798	GASEMM2798	ERR1733315	1066	UK	2014/2015	Public Health England (PHE)	Kapatai et al. 2017	-	MGAS10750	93	98	98	Yes	Yes	Yes	Yes	No	No
131	GASEMM2881	GASEMM2881	ERR1732509	1066	UK	2014/2015	Public Health England (PHE)	Kapatai et al. 2017	-	MGAS10750	93	100	96	Yes	Yes	Yes	Yes	No	No
132	GASEMM2887	GASEMM2887	ERR1734779	39	UK	2014/2015	Public Health England (PHE)	Kapatai et al. 2017	-	MEW427	15	41	60	Yes	Yes	Yes	Yes	Yes	Yes
133	GASEMM2901	GASEMM2901	ERR1735199	39	UK	2014/2015	Public Health England (PHE)	Kapatai et al. 2017	-	MEW427	13	41	62	Yes	Yes	Yes	Yes	Yes	Yes
134	GASEMM2946	GASEMM2946	ERR1734290	39	UK	2014/2015	Public Health England (PHE)	Kapatai et al. 2017	-	MGAS10750	93	98	94	Yes	Yes	Yes	Yes	No	No
135	GASEMM2949	GASEMM2949	ERR1734556	39	UK	2014/2015	Public Health England (PHE)	Kapatai et al. 2017	-	MGAS10750	95	100	92	Yes	Yes	Yes	Yes	No	No
136	GASEMM2973	GASEMM2973	ERR1735129	39	UK	2014/2015	Public Health England (PHE)	Kapatai et al. 2017	-	MGAS10750	97	96	96	Yes	Yes	Yes	Yes	No	No
137	GASEMM3025	GASEMM3025	ERR1733337	39	UK	2014/2015	Public Health England (PHE)	Kapatai et al. 2017	-	MEW427	15	41	60	Yes	Yes	Yes	Yes	Yes	Yes
138	PHE_12029	PHE_12029	ERR1359593	39	UK	2014/2015	Public Health England (PHE)	Chalker et al. 2017	-	MEW427	80	43	10	Yes	Yes	Yes	Yes	Yes	No
139	PHE_12089	PHE_12089	ERR1359808	39	UK	2014/2015	Public Health England (PHE)	Chalker et al. 2017	-	MEW427	11	39	56	Yes	Yes	Yes	Yes	Yes	Yes
140	PHE_12770	PHE_12770	ERR1359435	39	UK	2014/2015	Public Health England (PHE)	Chalker et al. 2017	-	MEW427	43	52	58	Yes	Yes	Yes	Yes	Yes	Yes
141	PHE_12832	PHE_12832	ERR1359513	39	UK	2014/2015	Public Health England (PHE)	Chalker et al. 2017	-	MGAS10750	90	91	92	Yes	Yes	Yes	Yes	No	No
142	PHE_12853	PHE_12853	ERR1359656	39	UK	2014/2015	Public Health England (PHE)	Chalker et al. 2017	-	MGAS10750	72	89	81	Yes	Yes	Yes	Yes	No	No
143	PHE_12869	PHE_12869	ERR1359508	39	UK	2014/2015	Public Health England (PHE)	Chalker et al. 2017	-	MGAS10750	79	88	81	Yes	Yes	Yes	Yes	No	No
144	PHE_12873	PHE_12873	ERR1359353	39	UK	2014/2015	Public Health England (PHE)	Chalker et al. 2017	-	MGAS10750	79	93	77	Yes	Yes	Yes	Yes	No	No
145	PHE_18933	PHE_18933	ERR1359783	39	UK	2014/2015	Public Health England (PHE)	Chalker et al. 2017	-	MGAS10750	93	93	96	Yes	Yes	Yes	Yes	No	No
146	PHE_24951	PHE_24951	ERR1359778	39	UK	2014/2015	Public Health England (PHE)	Chalker et al. 2017	-	MGAS10750	85	96	92	Yes	Yes	Yes	Yes	No	No
147	PHE_25146	PHE_25146	ERR1359543	39	UK	2014/2015	Public Health England (PHE)	Chalker et al. 2017	-	MGAS10750	84	95	88	Yes	Yes	Yes	Yes	No	No
148	PHE_26030	PHE_26030	ERR1359576	39	UK	2014/2015	Public Health England (PHE)	Chalker et al. 2017	-	MGAS10750	82	98	88	Yes	Yes	Yes	Yes	No	No
149	PHE_26033	PHE_26033	ERR1359637	38	UK	2014/2015	Public Health England (PHE)	Chalker et al. 2017	-	Dotted circle lineage	41	96	85	Yes	Yes	Yes	Yes	No	No
150	PHE_26066	PHE_26066	ERR1359802	38	UK	2014/2015	Public Health England (PHE)	Chalker et al. 2017	-	Dotted circle lineage	44	98	90	Yes	Yes	Yes	Yes	No	No
151	PHE_27650	PHE_27650	ERR1359495	39	UK	2014/2015	Public Health England (PHE)	Chalker et al. 2017	-	MGAS10750	79	96	92	Yes	Yes	Yes	Yes	No	No
152	PHE_30592	PHE_30592	ERR1359369	39	UK	2014/2015	Public Health England (PHE)	Chalker et al. 2017	-	MGAS10750	93	96	96	Yes	Yes	Yes	Yes	No	No
153	PHE_30594	PHE_30594	ERR1359556	38	UK	2014/2015	Public Health England (PHE)	Chalker et al. 2017	-	MGAS10750	2	98	92	No	No	Yes	Yes	No	No
154	PHE_30625	PHE_30625	ERR1359533	39	UK	2014/2015	Public Health England (PHE)	Chalker et al. 2017	-	MGAS10750	93	98	94	Yes	Yes	Yes	Yes	No	No
155	PHE_30647	PHE_30647	ERR1359643	38	UK	2014/2015	Public Health England (PHE)	Chalker et al. 2017	-	Dotted circle lineage	46	98	90	Yes	Yes	Yes	Yes	No	No
156	PHE_33030	PHE_33030	ERR1359633	39	UK	2014/2015	Public Health England (PHE)	Chalker et al. 2017	-	MEW427	15	41	60	Yes	Yes	Yes	Yes	Yes	Yes
157	PHE_33034	PHE_33034	ERR1359450	1066	UK	2014/2015	Public Health England (PHE)	Chalker et al. 2017	-	MGAS10750	87	93	96	Yes	Yes	Yes	Yes	No	No
158	PHE_33066	PHE_33066	ERR1359765	39	UK	2014/2015	Public Health England (PHE)	Chalker et al. 2017	-	MEW427	13	41	65	Yes	Yes	Yes	Yes	Yes	Yes
159	PHE_33068	PHE_33068	ERR1359339	39	UK	2014/2015	Public Health England (PHE)	Chalker et al. 2017	-	MEW427	16	43	62	Yes	Yes	Yes	Yes	Yes	Yes
160	PHE_33076	PHE_33076	ERR1359847	39	UK	2014/2015	Public Health England (PHE)	Chalker et al. 2017	-	MGAS10750	80	95	92	Yes	Yes	Yes	Yes	No	No
161	PHE_39610	PHE_39610	ERR1359446	39	UK	2014/2015	Public Health England (PHE)	Chalker et al. 2017	-	MEW427	11	41	62	Yes	Yes	Yes	Yes	Yes	Yes
162	PHE_45819	PHE_45819	ERR1359639	39	UK	2014/2015	Public Health England (PHE)	Chalker et al. 2017	-	MEW427	15	41	60	Yes	Yes	Yes	Yes	Yes	Yes
163	PHE_45828	PHE_45828	ERR1359491	39	UK	2014/2015	Public Health England (PHE)	Chalker et al. 2017	-	Dotted circle lineage	10	98	94	Yes	Yes	Yes	Yes	No	No
164	PHE_45830	PHE_45830	ERR1359678	39	UK	2014/2015	Public Health England (PHE)	Chalker et al. 2017	-	MGAS10750	84	96	88	Yes	Yes	Yes	Yes	No	No
165	PHE_55056	PHE_55056	ERR1359660	39	UK	2014/2015	Public Health England (PHE)	Chalker et al. 2017	-	MEW427	15	41	58	Yes	Yes	Yes	Yes	Yes	Yes
166	PHE_55059	PHE_55059	ERR1359749	39	UK	2014/2015	Public Health England (PHE)	Chalker et al. 2017	-	MEW427	67	45	62	Yes	Yes	Yes	Yes	Yes	Yes
167	PHE_55065	PHE_55065	ERR1359424	39	UK	2014/2015	Public Health England (PHE)	Chalker et al. 2017	-	MGAS10750	93	98	92	Yes	Yes	Yes	Yes	No	No
168	PHE_55074	PHE_55074	ERR1359788	39	UK	2014/2015	Public Health England (PHE)	Chalker et al. 2017	-	MEW427	13	41	63	Yes	Yes	Yes	Yes	Yes	Yes
169	PHE_55104	PHE_55104	ERR1359662	39	UK	2014/2015	Public Health England (PHE)	Chalker et al. 2017	-	MEW427	11	45	63	Yes	Yes	Yes	Yes	Yes	Yes
170	PHE_55117	PHE_55117	ERR1359357	39	UK	2014/2015	Public Health England (PHE)	Chalker et al. 2017	-	MGAS10750	90	95	92	Yes	Yes	Yes	Yes	No	No
171	20151534	SRR5858566	SRR5858566	39	USA	2015	Active Bacterial Core Surveillance System (ABCs)	Chochua et al. 2017	-	MEW427	11	36	60	Yes	Yes	Yes	Yes	Yes	Yes
172	20152180	SRR5858385	SRR5858385	39	USA	2015	Active Bacterial Core Surveillance System (ABCs)	Chochua et al. 2017	-	MEW427	20	45	63	Yes	Yes	Yes	Yes	Yes	Yes
173	20152520	SRR5858338	SRR5858338	39	USA	2015	Active Bacterial Core Surveillance System (ABCs)	Chochua et al. 2017	-	MEW427	16	39	62	Yes	Yes	Yes	Yes	Yes	Yes
174	20152971	SRR5858331	SRR5858331	39	USA	2015	Active Bacterial Core Surveillance System (ABCs)	Chochua et al. 2017	-	MEW427	20	43	63	Yes	Yes	Yes	Yes	Yes	Yes
175	20153483	SRR5858528	SRR5858528	39	USA	2015	Active Bacterial Core Surveillance System (ABCs)	Chochua et al. 2017	-	MGAS10750	90	96	98	Yes	Yes	Yes	Yes	No	No
176	20154135	SRR5858595	SRR5858595	39	USA	2015	Active Bacterial Core Surveillance System (ABCs)	Chochua et al. 2017	-	MEW427	16	41	60	Yes	Yes	Yes	Yes	Yes	Yes
177	20154138	SRR5858650	SRR5858650	39	USA	2015	Active Bacterial Core Surveillance System (ABCs)	Chochua et al. 2017	-	MEW427	21	27	69	Yes	Yes	Yes	Yes	Yes	Yes
178	20154167	SRR5858362	SRR5858362	39	USA	2015	Active Bacterial Core Surveillance System (ABCs)	Chochua et al. 2017	-	MEW427	16	41	60	Yes	Yes	Yes	Yes	Yes	Yes
179	20154378	SRR5858487	SRR5858487	39	USA	2015	Active Bacterial Core Surveillance System (ABCs)	Chochua et al. 2017	-	MEW427	16	43	62	Yes	Yes	Yes	Yes	Yes	Yes
180	20154380	SRR5858582	SRR5858582	39	USA	2015	Active Bacterial Core Surveillance System (ABCs)	Chochua et al. 2017	-	MEW427	15	39	58	Yes	Yes	Yes	Yes	Yes	Yes
181	20154804	SRR5858374	SRR5858374	39	USA	2015	Active Bacterial Core Surveillance System (ABCs)	Chochua et al. 2017	-	MEW427	18	43	62	Yes	Yes	Yes	Yes	Yes	Yes
182	20154806	SRR5858380	SRR5858380	39	USA	2015	Active Bacterial Core Surveillance System (ABCs)	Chochua et al. 2017	-	MEW427	16	41	62	Yes	Yes	Yes	Yes	Yes	Yes
183	20154965	SRR5858410	SRR5858410	39	USA	2015	Active Bacterial Core Surveillance System (ABCs)	Chochua et al. 2017	-	MEW427	16	41	62	Yes	Yes	Yes	Yes	Yes	Yes
184	20155033	SRR5858541	SRR5858541	39	USA	2015	Active Bacterial Core Surveillance System (ABCs)	Chochua et al. 2017	-	MEW427	18	41	62	Yes	Yes	Yes	Yes	Yes	Yes
185	20155050	SRR5854049	SRR5854049	39	USA	2015	Active Bacterial Core Surveillance System (ABCs)	Chochua et al. 2017	-	MEW427	16	39	63	Yes	Yes	Yes	Yes	Yes	Yes
186	20155063	SRR5853824	SRR5853824	39	USA	2015	Active Bacterial Core Surveillance System (ABCs)	Chochua et al. 2017	-	MEW427	16	41	62	Yes	Yes	Yes	Yes	Yes	Yes
187	20155070	SRR5853829	SRR5853829	39	USA	2015	Active Bacterial Core Surveillance System (ABCs)	Chochua et al. 2017	-	MEW427	16	41	62	Yes	Yes	Yes	Yes	Yes	Yes
188	20155208	SRR5853960	SRR5853960	39	USA	2015	Active Bacterial Core Surveillance System (ABCs)	Chochua et al. 2017	-	MEW427	13	41	63	Yes	Yes	Yes	Yes	Yes	Yes
189	20155407	SRR5853895	SRR5853895	39	USA	2015	Active Bacterial Core Surveillance System (ABCs)	Chochua et al. 2017	-	MEW427	16	41	62	Yes	Yes	Yes	Yes	Yes	Yes
190	20155605	SRR5854111	SRR5854111	39	USA	2015	Active Bacterial Core Surveillance System (ABCs)	Chochua et al. 2017	-	MEW427	18	41	62	Yes	Yes	Yes	Yes	Yes	Yes
191	20155649	SRR5854141	SRR5854141	39	USA	2015	Active Bacterial Core Surveillance System (ABCs)	Chochua et al. 2017	-	MEW427	18	41	62	Yes	Yes	Yes	Yes	Yes	Yes
192	20155654	SRR5854138	SRR5854138	39	USA	2015	Active Bacterial Core Surveillance System (ABCs)	Chochua et al. 2017	-	MEW427	15	38	60	Yes	Yes	Yes	Yes	Yes	Yes
193	20156179	SRR5854212	SRR5854212	39	USA	2015	Active Bacterial Core Surveillance System (ABCs)	Chochua et al. 2017	-	MEW427	18	41	62	Yes	Yes	Yes	Yes	Yes	Yes
194	20156182	SRR5854202	SRR5854202	39	USA	2015	Active Bacterial Core Surveillance System (ABCs)	Chochua et al. 2017	-	MEW427	18	39	62	Yes	Yes	Yes	Yes	Yes	Yes
195	20156444	SRR5853841	SRR5853841	39	USA	2015	Active Bacterial Core Surveillance System (ABCs)	Chochua et al. 2017	-	MEW427	18	41	60	Yes	Yes	Yes	Yes	Yes	Yes
196	20156626	SRR5853939	SRR5853939	39	USA	2015	Active Bacterial Core Surveillance System (ABCs)	Chochua et al. 2017	-	MEW427	20	41	60	Yes	Yes	Yes	Yes	Yes	Yes
197	20156785	SRR5854121	SRR5854121	39	USA	2015	Active Bacterial Core Surveillance System (ABCs)	Chochua et al. 2017	-	MEW427	16	41	62	Yes	Yes	Yes	Yes	Yes	Yes
198	20160318	SRR5854265	SRR5854265	39	USA	2015	Active Bacterial Core Surveillance System (ABCs)	Chochua et al. 2017	-	MEW427	18	41	63	Yes	Yes	Yes	Yes	Yes	Yes
199	20160761	SRR5853376	SRR5853376	39	USA	2015	Active Bacterial Core Surveillance System (ABCs)	Chochua et al. 2017	-	MEW427	18	41	63	Yes	Yes	Yes	Yes	Yes	Yes
200	20160950	SRR5853594	SRR5853594	39	USA	2015	Active Bacterial Core Surveillance System (ABCs)	Chochua et al. 2017	-	MEW427	15	43	56	Yes	Yes	Yes	Yes	Yes	Yes
201	20161024	SRR5853781	SRR5853781	39	USA	2015	Active Bacterial Core Surveillance System (ABCs)	Chochua et al. 2017	-	MEW427	20	41	65	Yes	Yes	Yes	Yes	Yes	Yes
202	20161070	SRR5853431	SRR5853431	39	USA	2015	Active Bacterial Core Surveillance System (ABCs)	Chochua et al. 2017	-	MEW427	16	41	62	Yes	Yes	Yes	Yes	Yes	Yes
203	20161096	SRR5853684	SRR5853684	39	USA	2015	Active Bacterial Core Surveillance System (ABCs)	Chochua et al. 2017	-	MEW427	16	41	62	Yes	Yes	Yes	Yes	Yes	Yes
204	20161204	SRR5853761	SRR5853761	39	USA	2015	Active Bacterial Core Surveillance System (ABCs)	Chochua et al. 2017	-	MEW427	15	41	63	Yes	Yes	Yes	Yes	Yes	Yes
205	20161427	SRR5853385	SRR5853385	39	USA	2015	Active Bacterial Core Surveillance System (ABCs)	Chochua et al. 2017	-	MEW427	16	41	63	Yes	Yes	Yes	Yes	Yes	Yes
206	20161440	SRR5853740	SRR5853740	39	USA	2015	Active Bacterial Core Surveillance System (ABCs)	Chochua et al. 2017	-	MEW427	16	41	62	Yes	Yes	Yes	Yes	Yes	Yes
207	20161539	SRR5853577	SRR5853577	39	USA	2015	Active Bacterial Core Surveillance System (ABCs)	Chochua et al. 2017	-	MEW427	20	43	60	Yes	Yes	Yes	Yes	Yes	Yes
208	20161720	SRR5853466	SRR5853466	39	USA	2015	Active Bacterial Core Surveillance System (ABCs)	Chochua et al. 2017	-	MEW427	18	41	60	Yes	Yes	Yes	Yes	Yes	Yes
209	20161723	SRR5853403	SRR5853403	39	USA	2015	Active Bacterial Core Surveillance System (ABCs)	Chochua et al. 2017	-	MEW427	16	43	60	Yes	Yes	Yes	Yes	Yes	Yes
210	20161732	SRR5853360	SRR5853360	39	USA	2015	Active Bacterial Core Surveillance System (ABCs)	Chochua et al. 2017	-	MEW427	13	39	62	Yes	Yes	Yes	Yes	Yes	Yes
211	20161733	SRR5853363	SRR5853363	39	USA	2015	Active Bacterial Core Surveillance System (ABCs)	Chochua et al. 2017	-	MEW427	16	41	63	Yes	Yes	Yes	Yes	Yes	Yes
212	20161836	SRR5853457	SRR5853457	39	USA	2015	Active Bacterial Core Surveillance System (ABCs)	Chochua et al. 2017	-	MEW427	15	41	60	Yes	Yes	Yes	Yes	Yes	Yes
213	20162122	SRR5853651	SRR5853651	39	USA	2015	Active Bacterial Core Surveillance System (ABCs)	Chochua et al. 2017	-	MEW427	16	41	62	Yes	Yes	Yes	Yes	Yes	Yes
214	20162413	SRR5853563	SRR5853563	39	USA	2015	Active Bacterial Core Surveillance System (ABCs)	Chochua et al. 2017	-	MEW427	16	36	62	Yes	Yes	Yes	Yes	Yes	Yes
215	20162415	SRR5853569	SRR5853569	39	USA	2015	Active Bacterial Core Surveillance System (ABCs)	Chochua et al. 2017	-	MEW427	16	41	62	Yes	Yes	Yes	Yes	Yes	Yes
216	20162670	SRR5853513	SRR5853513	39	USA	2015	Active Bacterial Core Surveillance System (ABCs)	Chochua et al. 2017	-	MEW427	18	41	60	Yes	Yes	Yes	Yes	Yes	Yes
217	20164740	SRR5853396	SRR5853396	39	USA	2015	Active Bacterial Core Surveillance System (ABCs)	Chochua et al. 2017	-	MEW427	16	43	58	Yes	Yes	Yes	Yes	Yes	Yes
218	20164918	SRR5853669	SRR5853669	911	USA	2015	Active Bacterial Core Surveillance System (ABCs)	Chochua et al. 2017	-	MEW427	18	41	63	Yes	Yes	Yes	Yes	Yes	Yes
219	NGAS493	SRR1105953	SRR1105953	39	Canada	Unknown	-	Athey et al. 2014	-	MEW427	13	41	60	Yes	Yes	Yes	Yes	Yes	Yes
220	NGAS670	SRR1106012	SRR1106012	39	Canada	Unknown	-	Athey et al. 2014	-	MGAS10750	85	98	85	Yes	Yes	Yes	Yes	No	No
221	NGAS675	SRR1106016	SRR1106016	39	Canada	Unknown	-	Athey et al. 2014	-	MGAS10750	85	96	87	Yes	Yes	Yes	Yes	No	No
222	NGAS737	SRR1106022	SRR1106022	39	Canada	Unknown	-	Athey et al. 2014	-	MEW427	72	48	17	Yes	Yes	Yes	Yes	Yes	No
223	NGAS746	SRR1106025	SRR1106025	39	Canada	2013	-	Athey et al. 2014, Athey et al. 2016	-	MEW427	16	41	62	Yes	Yes	Yes	Yes	Yes	Yes
224	NGAS758	SRR1106032	SRR1106032	39	Canada	2013	-	Athey et al. 2014, Athey et al. 2016	-	MEW427	18	39	62	Yes	Yes	Yes	Yes	Yes	Yes
225	NGAS759	SRR1106033	SRR1106033	39	Canada	Unknown	-	Athey et al. 2014	-	MEW427	16	41	62	Yes	Yes	Yes	Yes	Yes	Yes
226	NGAS769	SRR1105882	SRR1105882	39	Canada	2013	-	Athey et al. 2016	-	MEW427	10	43	65	Yes	Yes	Yes	Yes	Yes	Yes
	#Based on the phylogenetic tree in Figure 5.
